# Missense and nonsense mutations of the zebrafish *hcfc1a* gene result in contrasting mTor and radial glial phenotypes

**DOI:** 10.1101/2022.10.21.513292

**Authors:** Victoria L. Castro, David Paz, Valeria Virrueta, Igor L. Estevao, Brian I. Grajeda, Cameron C. Ellis, Anita M. Quintana

## Abstract

Mutations in the HCFC1 transcriptional co-factor protein are the cause of *cblX* syndrome and X-linked intellectual disability (XLID). *cblX* is the more severe disorder associated with intractable epilepsy, abnormal cobalamin metabolism, facial dysmorphia, cortical gyral malformations, and intellectual disability. *In vitro*, *Hcfc1* regulates neural precursor (NPCs) proliferation and number, which has been validated in zebrafish. However, conditional deletion of *Hcfc1* in Nkx2.1+ NPCs increased cell death, reduced *Gfap* expression, and reduced numbers of GABAergic neurons. Thus, the role of HCFC1 in brain development is not completely understood. Recently, knock-in of both a *cblX* (*HCFC1*) and *cblX*-like (*THAP11*) allele were created in mice. Knock-in of the *cblX*-like allele was associated with increased expression of proteins required for ribosome biogenesis. However, the brain phenotypes were not comprehensively studied due to sub-viability and therefore, a mechanism underlying increased ribosome biogenesis was not described. We used a missense, a nonsense, and two conditional zebrafish alleles to further elucidate this mechanism during brain development. We observed contrasting phenotypes at the level of Akt/mTor activation, the number of radial glial cells, and the expression of two downstream target genes of HCFC1, *asxl1* and *ywhab*. Despite these divergent phenotypes, each allele studied demonstrates with a high degree of face validity when compared to the phenotypes reported in the literature. Collectively, these data suggest that individual mutations in the HCFC1 protein result in differential mTor activity which is associated with contrasting cellular phenotypes.
