## Supplemental File 1 for "Missense and nonsense mutations of the zebrafish *hcfc1a* gene result in contrasting mTor and radial glial phenotypes"

### Sheet: Significant_Samples Table of Sc
Protein Name	Accession Number	Molecular Weight	Exclusivity	Fisher's Exact Test	Log2FC	(0) HET_C060_T1	(1) WT_C060_T1	Key
Titin, tandem duplicate 2 (Fragment) OS	F1QZQ0	2454 kDa	0	< 0.0001	0.869673	754.75	412.6		Significant After Correction
Titin a OS	A5X6X5	3648 kDa	0.01	< 0.0001	0.846482	808.15	449		Significant Before Correction
Titin, tandem duplicate 1 OS	G1K2X0	3236 kDa	0.01	< 0.0001	0.764214	936.315	550.867
Titin b OS	A5X6X6	3200 kDa	0.01	< 0.0001	0.757375	950.815	562.067
Apolipoprotein A-I OS	O42363	30 kDa	1	< 0.0001	-1.3278	48	122
Ribosomal protein S5 OS	Q6PC80	23 kDa	1	< 0.0001	-2.80735	3	27
Group of Myosin, heavy polypeptide 1, skeletal muscle OS	B3DJM6 (+1)		0.03	< 0.0001	0.764404	421.408	247.67
ADP/ATP translocase OS	Q8JHI0	33 kDa	0.59	< 0.0001	1.14001	172	77.5
Histone H4 OS	A3KPR4	11 kDa	1	< 0.0001	-0.272685	297	359
Group of Histone H3 OS	A8E503 (+2)		0.33	< 0.0001	1.75048	56.2	16
Group of Serotransferrin OS	B8JL43 (+1)		1	< 0.0001	-0.722466	59	98
Group of Cytochrome c oxidase polypeptide Vb (Fragment) OS	F1R1J3 (+2)		1	< 0.0001	-1.39232	15	41
Group of Actin, cytoplasmic 1 OS	Q7ZVI7 (+1)		0.44	< 0.0001	-0.288897	235.8	288.3
Group of 60S ribosomal protein L36a OS	A0A2R8Q1C6 (+2)		1	0.00011	1.73697	49	14
Group of 14-3-3 protein beta/alpha-A (Fragment) OS	E9QJ96 (+1)		0.58	0.00012	-0.943361	32.3013	63.0385
ADP/ATP translocase OS	Q6NX10	33 kDa	0.22	0.00021	1.25964	84	34.5
60S ribosomal protein L34 OS	Q7ZWJ7	13 kDa	1	0.00022	-1.27009	16	40
Group of Apolipoprotein A-IV (Fragment) OS	Q567B9 (+2)		0.27	0.00026	-1.30812	14.75	38
High mobility group nucleosomal-binding domain 7 OS	A1A5Y7	11 kDa	1	0.00027	-2.90689	1	14
Myosin, heavy polypeptide 1.1, skeletal muscle OS	E7FAD0	187 kDa	0.07	0.00045	0.883868	162.211	87.446
Actin OS	Q6XNL8	42 kDa	0.1	0.00049	-0.407932	108.4	144.15
Heterogeneous nuclear ribonucleoprotein A/Bb OS	Q6NYA1	34 kDa	0.54	0.00056	1.22882	74	31
Histone H2A OS	A6QL59	14 kDa	0.25	0.00059	-0.617752	57	88
Keratin 4 OS	A9JRS6	54 kDa	0.35	0.00074	-0.495046	81.75	115.625
Group of Calm1b protein OS	B2GQW3 (+1)		1	0.00097	-1	21	43
Phosvitin OS	A0A2R8Q212	147 kDa	0.41	0.0012	1.88305	28.5083	7
Group of Phosvitin OS	A0A2R8QNH7 (+1)		0.18	0.0013	3.52565	10.5167	0
Group of Myosin-binding protein Hb OS	A6H8Q3 (+1)		0.96	0.0013	-0.289336	153	187.2
KH-type-splicing regulatory protein OS	F1QXP8	68 kDa	1	0.0014	-0.966833	21	42
Heterogeneous nuclear ribonucleoprotein A/B OS	Q6NYU8	37 kDa	0.62	0.0015	0.847997	143	79
40S ribosomal protein S23 OS	A8KB78	16 kDa	1	0.0015	-2.32193	2	14
CCHC-type zinc finger, nucleic acid-binding protein b OS	E7FCQ0	18 kDa	0.62	0.0016	-1.73697	5	19
CCHC-type zinc finger, nucleic acid-binding protein a OS	F1Q6Z5	18 kDa	0.5	0.0017	-2	3	15
26S proteasome AAA-ATPase subunit RPT3 OS	B0R1D0	47 kDa	1	0.0017	-2	3	15
ATPase H+ transporting V0 subunit e1 OS	Q7SXA1	17 kDa	1	0.0018	-1.03747	18	38
Hemoglobin, alpha embryonic 1.3 (Fragment) OS	F6P731	17 kDa	1	0.002	-0.814444	28	50
V-type proton ATPase subunit d 1 OS	Q6PGV1	40 kDa	1	0.002	-2.58496	1	11
Myosin, heavy chain b OS	F1QVX3	223 kDa	0.2	0.002	0.95075	102.095	52.3377
Calpain, small subunit 1 b (Fragment) OS	X1WFZ2	21 kDa	1	0.0021	-3.16993	0	8
Group of Gefiltin OS	P87360 (+1)		0.53	0.0025	-1.15573	12.2105	28.4327
Apolipoprotein A-Ib OS	A0A0R4IKF0	30 kDa	1	0.0025	-0.202243	205	236
Annexin OS	Q5U369	38 kDa	1	0.0025	2.80735	13	1
40S ribosomal protein S7 OS	P62084	22 kDa	1	0.0025	1.08017	73	34
N-ethylmaleimide-sensitive factor attachment protein, beta b OS	F1Q9P4	33 kDa	0.78	0.003	-2.14684	2.5	14.5
Myosin, heavy polypeptide 2, fast muscle-specific OS	Q6IQX1	222 kDa	0.07	0.0031	0.707964	195.104	119.052
Proteasome (Prosome, macropain) 26S subunit, ATPase, 5 OS	Q6AZC1	46 kDa	1	0.0035	-1.24101	10	25
Novel protein similar to vertebrate skeletal alpha-actin 1 (ACTA1, zgc:86725) OS	A2BG19	42 kDa	0.06	0.0036	-0.341154	97.3999	123.65
Beta A2-crystallin OS	Q6IQU2	24 kDa	0.71	0.0044	0.651153	222	141
Synaptosomal-associated protein 25-B OS	Q6PC54	23 kDa	0.5	0.0045	-1.58496	5	17
Group of Peptidyl-prolyl cis-trans isomerase OS	F1QLH1 (+2)		0.8	0.0045	2.67243	11.75	1
Anterior gradient protein 2 homolog OS	Q5RZ65	20 kDa	1	0.0045	-3	0	7
Group of Collagen, type I, alpha 1b OS	F1QDL1 (+1)		1	0.0045	-3	0	7
Myosin, heavy polypeptide 1.3, skeletal muscle OS	B8A569	222 kDa	0.02	0.0047	0.678647	203.137	126.535
Si:ch73-1a9.3 OS	A0A0R4IBX9	10 kDa	1	0.0054	-0.807355	23	41
Si:ch211-113a14.11 OS	R4GE02	27 kDa	0.67	0.0062	0.525628	392	272
BetaA2-2-crystallin OS	Q45FX9	24 kDa	0.67	0.0066	0.823122	114	64
Phosphodiesterase OS	A0A0R4IUY2	98 kDa	0.93	0.0066	-0.495957	51	72.3333
Group of Vesicle-fusing ATPase OS	B7ZV62 (+1)		1	0.0071	-0.561879	41	61
Group of Actin-depolymerizing factor OS	Q9DGQ5 (+2)		0.11	0.0075	-1.5025	5	16
Nuclear casein kinase and cyclin-dependent kinase substrate 1 OS	Q66I37	34 kDa	1	0.0077	-2.32193	1	9
Ribosomal protein L18 (Fragment) OS	F1QN76	19 kDa	1	0.0086	1.36257	35	13
Group of Decorin OS	Q5RI45 (+1)		1	0.009	3.16993	8	0
Malectin OS	A9C3P0	32 kDa	1	0.009	3.16993	8	0
Apolipoprotein A-II OS	B3DFP9	16 kDa	1	0.0092	-1.32193	7	19
Type I cytokeratin, enveloping layer,-like OS	Q1LXJ7	47 kDa	0.24	0.0093	-0.72825	22.3389	37.6639
Apolipoprotein A-IV b, tandem duplicate 2 OS	B3DHC5	29 kDa	0.08	0.0096	-1.61298	3.25	12
Group of Tmed10 protein OS	Q6NWI7 (+1)		1	0.0097	2.32193	14	2
Carnosine dipeptidase 2 OS	A3KQX1	53 kDa	1	0.0098	-2.80735	0	6
Group of Microtubule-associated protein RP/EB family member 1 (Fragment) OS	E9QIF0 (+1)		1	0.0098	-2.80735	0	6
Group of Opn1sw1 protein OS	Q6P981 (+1)		1	0.0098	-0.23502	129	152
Group of Major vault protein OS	F1Q781 (+1)		1	0.01	1.38702	33	12
Apolipoprotein Eb OS	O42364	32 kDa	1	0.011	-1.36257	6	17
Type II cytokeratin OS	Q9PUB5	59 kDa	0.2	0.013	-0.451778	46.25	63.625
Group of Heterogeneous nuclear ribonucleoprotein A0 OS	Q6NYW8 (+1)		1	0.013	-0.449307	51	70
Cytochrome b-c1 complex subunit 7 OS	Q4VBV1	13 kDa	1	0.014	-1.24793	7	18
Group of ELAV-like protein OS	F1QGN3 (+1)		0.14	0.014	-1.47317	4.06667	13.0667
Complex I-B18 OS	Q6P6E5	14 kDa	1	0.014	-1.48543	4	13
Enhancer of rudimentary homolog OS	Q98874	12 kDa	1	0.014	-1.48543	4	13
Calretinin OS	Q6PC44	31 kDa	0.6	0.015	-2.08746	1	7.5
Group of SWI/SNF-related, matrix-associated, actin-dependent regulator of chromatin, subfamily e, member 1 OS	Q803S1 (+1)		1	0.015	-2.16993	1	8
N-ethylmaleimide-sensitive factor attachment protein, beta a OS	E7FE03	33 kDa	0.8	0.015	-0.856636	17.5	32.5
Group of Complex I-30kD OS	F1R4C8 (+1)		1	0.016	2.11548	12	2
Group of 60S ribosomal protein L9 OS	Q6DRM3 (+1)		1	0.016	2.11548	12	2
Cytochrome c oxidase subunit OS	Q6DH63	10 kDa	1	0.017	-1.87447	2	10
Matrilin 1 OS	A5WWJ4	53 kDa	1	0.019	0.56336	231	156
Heterogeneous nuclear ribonucleoprotein U-like 1 OS	Q6NUT5	89 kDa	0.33	0.019	-1.23447	7.5	19
Group of NSFL1 cofactor p47 OS	F1Q8D2 (+1)		1	0.021	-2.58496	0	5
Group of Signal recognition particle subunit SRP72 (Fragment) OS	Q6NWC7 (+1)		1	0.021	-2.58496	0	5
Obg-like ATPase 1 OS	Q7ZU42	45 kDa	1	0.021	-2.58496	0	5
RNA-binding fox-1 homolog 3b OS	I3ISM5	33 kDa	1	0.021	-2.58496	0	5
SH3 domain-containing GRB2-like 2a, endophilin A1 OS	Q803T6	39 kDa	1	0.021	-2.58496	0	5
SH3 domain-containing GRB2-like 2b, endophilin A1 OS	F1RAR0	27 kDa	1	0.021	-2.58496	0	5
Group of Mitochondrial ribosomal protein L12 OS	X1WHQ5 (+1)		1	0.021	-2.58496	0	5
cAMP-responsive element modulator a OS	E7F9I0	32 kDa	1	0.021	-2.58496	0	5
Si:ch211-137a8.4 OS	X1WH50	66 kDa	1	0.022	-0.669851	21	34
Group of Beta-B1 crystallin (Fragment) OS	F1QT01 (+1)		1	0.022	0.420725	592	442
Group of Eukaryotic translation initiation factor 5A (Fragment) OS	B0UY94 (+1)		0.67	0.022	-1.12928	7	16.5
Group of Vacuolar proton pump subunit B OS	A4FUM8 (+1)		0.4	0.023	0.967211	57	28.6667
Tenascin XBa OS	E7EXE8	174 kDa	1	0.023	1.76553	16	4
Protein phosphatase 2, regulatory subunit A, beta a OS	A5PMV7	65 kDa	0.43	0.023	-0.813587	15.5	28
Fast skeletal muscle troponin C OS	Q9I8U8	18 kDa	1	0.024	-0.722466	19	32
60S ribosomal protein L30 OS	Q7ZUG6	13 kDa	1	0.024	0.912537	63	33
Group of Myosin, light chain 4, alkali; atrial, embryonic OS	F1Q6V0 (+1)		0.5	0.024	-1.39941	4.04348	12.3043
60S ribosomal protein L18a OS	Q7ZWJ4	21 kDa	1	0.024	-0.552541	29	43
Ribosomal protein L3 OS	Q5BJJ2	46 kDa	1	0.025	0.787006	87	50
Group of Keratin, type II cytoskeletal 8 OS	Q6NWF6 (+1)		0.57	0.026	-0.54565	30	44.25
Group of Sodium/potassium-transporting ATPase subunit beta (Fragment) OS	F1Q6G8 (+1)		1	0.027	2	11	2
Keratin 17 OS	Q1LXJ1	46 kDa	0.14	0.028	-1.03259	9.63889	20.7639
Transporter (Fragment) OS	A0A140LG64	64 kDa	1	0.029	-2	1	7
40S ribosomal protein S29 OS	Q6Q419	7 kDa	1	0.029	-2	1	7
Group of Slow myosin heavy chain 1 OS	B3DK50 (+1)		0.3	0.029	0.943683	56.2969	28.7889
Annexin OS	Q804G7	36 kDa	1	0.03	-1.73697	2	9
Group of Syntaxin-binding protein 1a OS	A0A0R4IQM9 (+1)		0.86	0.031	-0.407175	45	60
Glutamine synthetase OS	Q7T2P7	42 kDa	0.86	0.032	-0.693897	16	26.5
Tyrosine 3-monooxygenase/tryptophan 5-monooxygenase activation protein, eta polypeptide OS	Q7T3G2	28 kDa	0.56	0.032	-0.625874	19.3173	30.3526
Group of Zgc:165520 OS	B8A651 (+3)		1	0.033	-1.22239	5	13
Glutamine synthetase OS	Q7ZVF2	42 kDa	0.9	0.033	-0.841302	11	20.5
Lissencephaly-1 homolog OS	B2GQS8	47 kDa	0.6	0.034	2.39232	6	0.333333
Group of Ela2l protein (Fragment) OS	B3DJ33 (+5)		1	0.034	2.80735	6	0
Immunoglobulin superfamily, member 3 OS	M9MMA4	117 kDa	1	0.034	2.80735	6	0
Group of Cell adhesion molecule PCAM OS	Q90YM2 (+2)		1	0.034	2.80735	6	0
Zgc:66156 protein (Fragment) OS	Q802Z4	185 kDa	0.02	0.035	0.751291	82.1203	48.3794
Nidogen 1a OS	F1RAG3	130 kDa	1	0.035	1.39232	20	7
Group of Mylz2 protein OS	O93409 (+1)		0.5	0.035	-0.0568064	248	258
Histone H3 OS	A8KBJ5	15 kDa	0.33	0.036	1.71369	15.4	4
Group of Phosvitin (Fragment) OS	F1QV15 (+1)		0.08	0.036	1.66448	14.85	4
Zgc:110425 OS	Q503M9	20 kDa	0.38	0.038	1.13438	31.9286	14
Connectin b (Fragment) OS	A0A2Z5QL40	764 kDa	0.01	0.038	0.646163	112.567	71.5666
Crystallin, beta B1,-like 1 OS	E7F8M1	26 kDa	0.81	0.038	0.531647	211.5	146
Tubulin alpha chain OS	Q6NWI0	50 kDa	0.23	0.04	-0.586749	21.4167	32.6667
Group of 40S ribosomal protein S27a (Fragment) OS	Q7ZU62 (+1)		1	0.04	-0.343954	51	65
Group of Chaperone protein GP96 OS	Q7T3L3 (+1)		1	0.041	-0.424498	37	50
Calcium/calmodulin-dependent protein kinase OS	A0A0R4I9B3	56 kDa	0.5	0.041	-0.895833	9.66428	18.8429
A kinase (PRKA) anchor protein 8-like OS	Q6NUT6	69 kDa	0.42	0.041	-0.929611	9.5	19
Arp2/3 complex 34 kDa subunit OS	Q6P2T5	34 kDa	1	0.042	1.80735	13	3
Group of LOC572200 protein (Fragment) OS	A5PL78 (+1)		1	0.042	1.08746	33	15
Pyruvate carboxylase OS	A0A0R4IFJ4	130 kDa	1	0.042	1.35364	22	8
Group of Chymotrypsin-like elastase family member 1, tandem duplicate 6 OS	A0A2R8RMN0 (+1)		1	0.042	0.941106	47	24
Apolipoprotein C-I OS	E9QDI1	10 kDa	1	0.042	-1.09954	6	14
Group of Wu:fb63a08 protein (Fragment) OS	Q1ECW1 (+1)		1	0.044	2.16993	8	1
Tubulin alpha chain OS	Q6NWJ5	50 kDa	0.09	0.046	-0.250948	72.25	86.1667
RAB10, member RAS oncogene family OS	Q6DGV5	23 kDa	0.5	0.046	-1.58496	0.4	3.2
Group of Casein kinase 1, alpha 1 OS	Q8JGT0 (+1)		1	0.046	-2.32193	0	4
Glutathione transferase OS	F1R4Z8	25 kDa	1	0.046	-2.32193	0	4
Group of ADP-ribosylation factor-like 6 interacting protein OS	Q7ZWB4 (+1)		1	0.046	-2.32193	0	4
Group of Proteasome subunit beta OS	Q6DHI9 (+1)		1	0.046	-2.32193	0	4
RAN-binding protein 3b OS	Q6PCR4	56 kDa	1	0.046	-2.32193	0	4
Actin-related protein 2/3 complex subunit 3 OS	Q6ZM62	20 kDa	1	0.046	-2.32193	0	4
Group of Dpy-30 histone methyltransferase complex regulatory subunit OS	B8JMZ3 (+1)		1	0.046	-2.32193	0	4
H/ACA ribonucleoprotein complex subunit 2-like protein OS	Q6PBV6	17 kDa	1	0.046	-2.32193	0	4
Pre-mRNA-splicing regulator WTAP OS	Q7SXL7	46 kDa	1	0.046	-2.32193	0	4
Proteasome subunit beta OS	Q568F3	24 kDa	1	0.046	-2.32193	0	4
Group of Pgam5 protein OS	B2GQ99 (+1)		1	0.046	-2.32193	0	4
Karyopherin (importin) beta 3 OS	B8JHR9	123 kDa	1	0.046	-2.32193	0	4
Reticulon OS	Q4G5K8	22 kDa	1	0.046	-2.32193	0	4
Stathmin OS	Q568Q7	17 kDa	1	0.047	-1.45943	3	10
Peptidylprolyl isomerase OS	Q503C0	24 kDa	1	0.047	-1.45943	3	10
Eukaryotic translation initiation factor 3 subunit A OS	Q6PCR7	151 kDa	1	0.048	-0.807355	11	20
Structural maintenance of chromosomes protein OS	Q1LVV8	142 kDa	1	0.05	0.824913	61	34
